# The mitoXplorer 2.0 update: integrating and interpreting mitochondrial expression dynamics within a cellular context

**DOI:** 10.1101/2022.01.31.478461

**Authors:** Fabio Marchiano, Margaux Haering, Bianca Hermine Habermann

## Abstract

Mitochondria are subcellular organelles present in almost all eukaryotic cells, which play a central role in cellular metabolism. Different tissues, health and age conditions are characterised by a difference in mitochondrial structure and composition. The visual data mining platform mitoXplorer 1.0 was developed to explore the expression dynamics of genes associated with mitochondrial functions that could help explain these differences. It however lacked functions aimed at integrating mitochondria in the cellular context and thus, identifying regulators that help mitochondria adapt to cellular needs. To fill this gap, we upgraded the mitoXplorer platform to version 2.0 (mitoXplorer 2.0). In this upgrade we implemented two novel integrative functions, Network Analysis and the transcription factor- (TF-) Enrichment, to specifically help identify signalling or transcriptional regulators of mitochondrial processes. In addition, we implemented several other novel functions to allow the platform to go beyond simple data visualisation, such as an enrichment function for mitochondrial processes, a function to explore time-series data, the possibility to compare datasets across species as well as an IDconverter to help facilitate data upload. We demonstrate the usefulness of these functions in 3 specific use cases. mitoXplorer 2.0 is freely available without login at http://mitoxplorer2.ibdm.univ-mrs.fr.
