## Supplementary Table S2 for "The mitoXplorer 2.0 update: integrating and interpreting mitochondrial expression dynamics within a cellular context"

### Sheet: a. Networks Gene Lists
5 weeks Gene Names	5 weeks KEGG IDs		12 weeks Gene Names	12 weeks KEGG IDs
Itpr1	hsa:6351		Itpr1	hsa:254528
Car8	hsa:2925		Itpka	hsa:6351
Tnnc2	hsa:7125		Car8	hsa:7136
Itpka	hsa:81491		Cabp2	hsa:7140
Plcb3	hsa:51666		Cacna1g	hsa:117579
Grid2ip	hsa:51764		Calb1	hsa:3772
Asb4	hsa:4543		Tnnt3	hsa:4159
Espn	hsa:1081		Tnnc2	hsa:2587
Zap70	hsa:3579		Myo15	hsa:8477
Gpr63	hsa:5331		Myo18b	hsa:2652
Grpr	hsa:886		Myh1	hsa:84700
Cga	hsa:3706		Myh4	hsa:11251
Cckar	hsa:2693		Mybpc2	hsa:7125
Ghsr	hsa:338442		Tnni2	hsa:81491
Hcar2	hsa:392862		Acta1	hsa:4923
Tus2	hsa:6755		Actn3	hsa:3632
Cxcr2	hsa:3708		Myl1	hsa:51764
Ccl4	hsa:7535		Itgad	hsa:793
Mtnr1a	hsa:83715		Itgb6	hsa:7222
Sstr5			Itgax	hsa:8913
Gng13			Inpp5a	hsa:885
			Trpc3	hsa:8525
			Meiob	hsa:1081
			Pik3c2g	hsa:3579
			Dgkz	hsa:29933
			Plcb3	hsa:5331
			Grid2ip	hsa:1133
			Calca	hsa:2488
			Galr1	hsa:3694
			Mc3r	hsa:89
			Pomc	hsa:4632
			Opn1mw	hsa:5288
			Pth2r	hsa:796
			Uts2r	hsa:2784
			Ptgdr2	hsa:3687
			Gng13	hsa:3681
			Cck	hsa:57121
			Uts2	hsa:3706
			Chrm5	hsa:4622
			Gpr63	hsa:4619
			Rln3	hsa:7252
			Gnb3	hsa:51475
			Rgs8	hsa:1814
			Kcnj15	hsa:3972
			Lhb	hsa:2919
			Drd3	hsa:85397
			Gpr132	hsa:392862
			Pgr15l	hsa:4922
			Rln3	hsa:4606
			Tshb	hsa:2837
			Nts	hsa:3708
			Ntsr1	hsa:10911
			Gpr65	hsa:5443
			Cnr2	hsa:5746
			Tshb	hsa:58
			Cga	hsa:1269
			Cxcl1
			Cxcr2
			Lpar5
			Fshb
			Ccl4

### Sheet: b. enriched KEGG Pathways 5w
Term	Overlap	P-value	Adjusted P-value	Old P-value	Old Adjusted P-value	Odds Ratio	Combined Score	Genes
Calcium signaling pathway	6/240	1.30893e-07	1.25658e-05	0	0	33.7521	534.934	PLCB3;CCKAR;TNNC2;ITPKA;ITPR1;GRPR
Neuroactive ligand-receptor interaction	6/341	1.02772e-06	4.93308e-05	0	0	23.4555	323.409	GHSR;MTNR1A;CCKAR;GRPR;CGA;SSTR5
Circadian entrainment	4/97	2.92037e-06	7.26724e-05	0	0	50.3125	641.172	PLCB3;MTNR1A;ITPR1;GNG13
Human cytomegalovirus infection	5/225	3.02802e-06	7.26724e-05	0	0	28.0668	356.661	PLCB3;CXCR2;CCL4;ITPR1;GNG13
Growth hormone synthesis, secretion and action	4/119	6.59344e-06	0.000126594	0	0	40.6425	484.842	GHSR;PLCB3;ITPR1;SSTR5
GnRH secretion	3/64	3.98868e-05	0.00059451	0	0	54.4208	551.253	PLCB3;ITPR1;CGA
Chemokine signaling pathway	4/192	4.33497e-05	0.00059451	0	0	24.7697	248.842	PLCB3;CXCR2;CCL4;GNG13
Thyroid hormone synthesis	3/75	6.41667e-05	0.000731211	0	0	46.081	444.867	PLCB3;ITPR1;CGA
cAMP signaling pathway	4/216	6.8551e-05	0.000731211	0	0	21.939	210.349	HCAR2;GHSR;CGA;SSTR5
GnRH signaling pathway	3/93	0.000121824	0.00116951	0	0	36.8315	331.96	PLCB3;ITPR1;CGA
Phosphatidylinositol signaling system	3/97	0.000138043	0.00120474	0	0	35.2571	313.363	PLCB3;ITPKA;ITPR1
Pancreatic secretion	3/102	0.000160215	0.00128172	0	0	33.468	292.477	PLCB3;CCKAR;ITPR1
Serotonergic synapse	3/113	0.00021686	0.00142445	0	0	30.1045	253.97	PLCB3;ITPR1;GNG13
Cholinergic synapse	3/113	0.00021686	0.00142445	0	0	30.1045	253.97	PLCB3;ITPR1;GNG13
Glutamatergic synapse	3/114	0.00022257	0.00142445	0	0	29.8318	250.894	PLCB3;ITPR1;GNG13
Dopaminergic synapse	3/132	0.000342595	0.00205557	0	0	25.646	204.628	PLCB3;ITPR1;GNG13
Apelin signaling pathway	3/137	0.00038205	0.00215746	0	0	24.6828	194.253	PLCB3;ITPR1;GNG13
Retrograde endocannabinoid signaling	3/148	0.00047889	0.00255408	0	0	22.7977	174.267	PLCB3;ITPR1;GNG13
Long-term depression	2/60	0.00179158	0.00905217	0	0	36.1543	228.663	PLCB3;ITPR1
Cortisol synthesis and secretion	2/65	0.00209871	0.0100738	0	0	33.2765	205.197	PLCB3;ITPR1
Long-term potentiation	2/67	0.00222808	0.0101855	0	0	32.2494	196.935	PLCB3;ITPR1
Renin secretion	2/69	0.00236113	0.0103031	0	0	31.2836	189.222	PLCB3;ITPR1
Inositol phosphate metabolism	2/73	0.00263828	0.0110119	0	0	29.5152	175.25	PLCB3;ITPKA
Gastric acid secretion	2/76	0.00285573	0.0114229	0	0	28.3144	165.878	PLCB3;ITPR1
Insulin secretion	2/86	0.0036393	0.0134374	0	0	24.9311	140.012	PLCB3;CCKAR
Taste transduction	2/86	0.0036393	0.0134374	0	0	24.9311	140.012	PLCB3;GNG13
Gap junction	2/88	0.00380675	0.0135351	0	0	24.3488	135.647	PLCB3;ITPR1
Salivary secretion	2/93	0.00424085	0.0145401	0	0	23.0052	125.677	PLCB3;ITPR1
Aldosterone synthesis and secretion	2/98	0.00469688	0.01503	0	0	21.8015	116.875	PLCB3;ITPR1
Inflammatory mediator regulation of TRP channels	2/98	0.00469688	0.01503	0	0	21.8015	116.875	PLCB3;ITPR1
Viral protein interaction with cytokine and cytokine receptor	2/100	0.00488539	0.0151289	0	0	21.3545	113.638	CXCR2;CCL4
NF-kappa B signaling pathway	2/104	0.00527277	0.0157336	0	0	20.5129	107.594	ZAP70;CCL4
Parathyroid hormone synthesis, secretion and action	2/106	0.00547161	0.0157336	0	0	20.1164	104.77	PLCB3;ITPR1
Glucagon signaling pathway	2/107	0.00557232	0.0157336	0	0	19.9238	103.403	PLCB3;ITPR1
Platelet activation	2/124	0.00741342	0.0203339	0	0	17.1329	84.0276	PLCB3;ITPR1
Relaxin signaling pathway	2/129	0.00800061	0.021335	0	0	16.4542	79.4448	PLCB3;GNG13
Vascular smooth muscle contraction	2/133	0.00848505	0.0220153	0	0	15.9486	76.0659	PLCB3;ITPR1
Estrogen signaling pathway	2/137	0.00898243	0.0226925	0	0	15.4729	72.9158	PLCB3;ITPR1
Spinocerebellar ataxia	2/143	0.00975254	0.0240063	0	0	14.81	68.5737	PLCB3;ITPR1
Phospholipase D signaling pathway	2/148	0.0104161	0.0249987	0	0	14.2992	65.2673	PLCB3;CXCR2
Oxytocin signaling pathway	2/154	0.0112382	0.0260068	0	0	13.7306	61.6289	PLCB3;ITPR1
Cushing syndrome	2/155	0.011378	0.0260068	0	0	13.6402	61.0545	PLCB3;ITPR1
cGMP-PKG signaling pathway	2/167	0.0131147	0.0292793	0	0	12.6405	54.7842	PLCB3;ITPR1
NOD-like receptor signaling pathway	2/181	0.0152778	0.0333334	0	0	11.6436	48.6861	PLCB3;ITPR1
Kaposi sarcoma-associated herpesvirus infection	2/193	0.0172462	0.0367919	0	0	10.9055	44.278	ITPR1;GNG13
Human immunodeficiency virus 1 infection	2/212	0.0205718	0.0429324	0	0	9.90927	38.486	ITPR1;GNG13
Lipid and atherosclerosis	2/215	0.0211197	0.0431381	0	0	9.76822	37.6814	PLCB3;ITPR1
Ras signaling pathway	2/232	0.024339	0.0486781	0	0	9.03844	33.5839	ZAP70;GNG13
Shigellosis	2/246	0.0271327	0.0531579	0	0	8.51381	30.7094	PLCB3;ITPR1
Cytokine-cytokine receptor interaction	2/295	0.0378651	0.0718271	0	0	7.07239	23.1531	CXCR2;CCL4
African trypanosomiasis	1/37	0.0381581	0.0718271	0	0	27.6986	90.4641	PLCB3
Primary immunodeficiency	1/38	0.03917	0.0723138	0	0	26.9486	87.3095	ZAP70
Huntington disease	2/306	0.0404674	0.0732994	0	0	6.81267	21.85	PLCB3;ITPR1
Carbohydrate digestion and absorption	1/47	0.0482307	0.0857434	0	0	21.6663	65.687	PLCB3
Ovarian steroidogenesis	1/51	0.0522315	0.0911677	0	0	19.929	58.8318	CGA
Autoimmune thyroid disease	1/53	0.0542259	0.0913278	0	0	19.1606	55.8454	CGA
Endocrine and other factor-regulated calcium reabsorption	1/53	0.0542259	0.0913278	0	0	19.1606	55.8454	PLCB3
Regulation of lipolysis in adipocytes	1/55	0.0562163	0.0921097	0	0	18.4491	53.1066	CGA
Alzheimer disease	2/369	0.0566091	0.0921097	0	0	5.62513	16.153	PLCB3;ITPR1
Cytosolic DNA-sensing pathway	1/63	0.0641381	0.102621	0	0	16.0621	44.118	CCL4
Epithelial cell signaling in Helicobacter pylori infection	1/70	0.0710176	0.109963	0	0	14.4275	38.1583	CXCR2
Prolactin signaling pathway	1/70	0.0710176	0.109963	0	0	14.4275	38.1583	CGA
Pathways of neurodegeneration	2/475	0.0878785	0.132109	0	0	4.34094	10.5563	PLCB3;ITPR1
PD-L1 expression and PD-1 checkpoint pathway in cancer	1/89	0.0894488	0.132109	0	0	11.3017	27.2833	ZAP70
GABAergic synapse	1/89	0.0894488	0.132109	0	0	11.3017	27.2833	GNG13
Morphine addiction	1/91	0.0913686	0.132289	0	0	11.0494	26.4397	GNG13
Th1 and Th2 cell differentiation	1/92	0.092327	0.132289	0	0	10.9275	26.0338	ZAP70
AGE-RAGE signaling pathway in diabetic complications	1/100	0.0999598	0.134599	0	0	10.0404	23.1229	PLCB3
Melanogenesis	1/101	0.10091	0.134599	0	0	9.9395	22.7965	PLCB3
Amoebiasis	1/102	0.101858	0.134599	0	0	9.84059	22.4776	PLCB3
Chagas disease	1/102	0.101858	0.134599	0	0	9.84059	22.4776	PLCB3
T cell receptor signaling pathway	1/104	0.103753	0.134599	0	0	9.64854	21.8611	ZAP70
Toll-like receptor signaling pathway	1/104	0.103753	0.134599	0	0	9.64854	21.8611	CCL4
C-type lectin receptor signaling pathway	1/104	0.103753	0.134599	0	0	9.64854	21.8611	ITPR1
Pathways in cancer	2/531	0.106105	0.134638	0	0	3.87026	8.68226	PLCB3;GNG13
Th17 cell differentiation	1/107	0.106588	0.134638	0	0	9.37406	20.9865	ZAP70
Sphingolipid signaling pathway	1/119	0.117843	0.146922	0	0	8.41568	17.9961	PLCB3
Thyroid hormone signaling pathway	1/121	0.119706	0.147331	0	0	8.27458	17.5646	PLCB3
Oocyte meiosis	1/129	0.127119	0.154474	0	0	7.7543	15.9942	ITPR1
Natural killer cell mediated cytotoxicity	1/131	0.128963	0.154756	0	0	7.63423	15.6366	ZAP70
Autophagy	1/137	0.134473	0.157432	0	0	7.29522	14.6371	ITPR1
Yersinia infection	1/137	0.134473	0.157432	0	0	7.29522	14.6371	ZAP70
Apoptosis	1/142	0.139039	0.160817	0	0	7.03475	13.8796	ITPR1
Adrenergic signaling in cardiomyocytes	1/150	0.146298	0.167197	0	0	6.65436	12.7904	PLCB3
Cellular senescence	1/156	0.151703	0.171335	0	0	6.39484	12.0596	ITPR1
Wnt signaling pathway	1/166	0.160639	0.179318	0	0	6.00424	10.9793	PLCB3
Alcoholism	1/186	0.178244	0.196683	0	0	5.34973	9.22615	GNG13
Neutrophil extracellular trap formation	1/189	0.180854	0.197296	0	0	5.26356	9.00103	PLCB3
Diabetic cardiomyopathy	1/203	0.192931	0.207619	0	0	4.8953	8.05483	PLCB3
Proteoglycans in cancer	1/205	0.194643	0.207619	0	0	4.84681	7.93225	ITPR1
Rap1 signaling pathway	1/210	0.198906	0.209835	0	0	4.72967	7.63805	PLCB3
Parkinson disease	1/249	0.23143	0.241423	0	0	3.97802	5.82176	ITPR1
Endocytosis	1/252	0.233879	0.241423	0	0	3.92988	5.70993	CXCR2
Prion disease	1/273	0.250815	0.256151	0	0	3.62261	5.01022	ITPR1
PI3K-Akt signaling pathway	1/354	0.31286	0.316153	0	0	2.77989	3.23023	GNG13
Olfactory transduction	1/440	0.373366	0.373366	0	0	2.22551	2.19256	GNG13

### Sheet: c. enriched KEGG Pathways 12w
Term	Overlap	P-value	Adjusted P-value	Old P-value	Old Adjusted P-value	Odds Ratio	Combined Score	Genes
Neuroactive ligand-receptor interaction	18/341	3.25229e-18	3.64257e-16	0	0	26.665	1073.72	UTS2R;CALCA;FSHB;CHRM5;LHB;PTH2R;CCK;NTS;POMC;MC3R;CNR2;GALR1;UTS2;RLN3;CGA;DRD3;TSHB;NTSR1
Phosphatidylinositol signaling system	6/97	4.07523e-07	2.28213e-05	0	0	24.6942	363.33	PLCB3;INPP5A;ITPKA;ITPR1;PIK3C2G;DGKZ
GnRH secretion	5/64	1.25387e-06	4.6811e-05	0	0	31.2021	424.014	PLCB3;LHB;ITPR1;CGA;CACNA1G
Calcium signaling pathway	7/240	6.58503e-06	0.000179362	0	0	11.3863	135.846	PLCB3;CHRM5;TNNC2;ITPKA;ITPR1;NTSR1;CACNA1G
GnRH signaling pathway	5/93	8.00725e-06	0.000179362	0	0	20.8891	245.137	PLCB3;FSHB;LHB;ITPR1;CGA
Circadian entrainment	5/97	9.84036e-06	0.000183687	0	0	19.9769	230.313	PLCB3;ITPR1;GNB3;CACNA1G;GNG13
Cholinergic synapse	5/113	2.06755e-05	0.000299164	0	0	17.0036	183.41	PLCB3;CHRM5;ITPR1;GNB3;GNG13
Chemokine signaling pathway	6/192	2.13689e-05	0.000299164	0	0	12.0237	129.298	PLCB3;CXCR2;CCL4;GNB3;CXCL1;GNG13
Cortisol synthesis and secretion	4/65	4.04276e-05	0.000488976	0	0	23.7019	239.769	POMC;PLCB3;ITPR1;CACNA1G
Dopaminergic synapse	5/132	4.36586e-05	0.000488976	0	0	14.4459	145.024	PLCB3;ITPR1;GNB3;DRD3;GNG13
Human cytomegalovirus infection	6/225	5.19496e-05	0.000528942	0	0	10.1949	100.575	PLCB3;CXCR2;CCL4;ITPR1;GNB3;GNG13
Inositol phosphate metabolism	4/73	6.38613e-05	0.000596039	0	0	20.9455	202.308	PLCB3;INPP5A;ITPKA;PIK3C2G
Thyroid hormone synthesis	4/75	7.10016e-05	0.000611706	0	0	20.3534	194.432	PLCB3;ITPR1;CGA;TSHB
Aldosterone synthesis and secretion	4/98	0.000200635	0.00160508	0	0	15.3555	130.737	POMC;PLCB3;ITPR1;CACNA1G
Serotonergic synapse	4/113	0.000346064	0.00250504	0	0	13.2324	105.447	PLCB3;ITPR1;GNB3;GNG13
Glutamatergic synapse	4/114	0.000357863	0.00250504	0	0	13.1114	104.044	PLCB3;ITPR1;GNB3;GNG13
cAMP signaling pathway	5/216	0.000437185	0.00270671	0	0	8.65807	66.9715	POMC;FSHB;LHB;CGA;TSHB
Regulation of actin cytoskeleton	5/218	0.000455953	0.00270671	0	0	8.5759	65.9754	ITGAD;LPAR5;CHRM5;ITGAX;ITGB6
Ovarian steroidogenesis	3/51	0.000459174	0.00270671	0	0	22.202	170.646	FSHB;LHB;CGA
Relaxin signaling pathway	4/129	0.000571358	0.0031996	0	0	11.5293	86.0951	PLCB3;RLN3;GNB3;GNG13
Apelin signaling pathway	4/137	0.000716197	0.00381972	0	0	10.8314	78.4365	PLCB3;ITPR1;GNB3;GNG13
Phospholipase D signaling pathway	4/148	0.000955412	0.00465244	0	0	9.99848	69.5231	PLCB3;LPAR5;CXCR2;DGKZ
Retrograde endocannabinoid signaling	4/148	0.000955412	0.00465244	0	0	9.99848	69.5231	PLCB3;ITPR1;GNB3;GNG13
Cushing syndrome	4/155	0.00113406	0.00529228	0	0	9.53161	64.6429	POMC;PLCB3;ITPR1;CACNA1G
Gastric acid secretion	3/76	0.00147118	0.00659087	0	0	14.5802	95.0878	PLCB3;ITPR1;KCNJ15
Taste transduction	3/86	0.00209748	0.0090353	0	0	12.8171	79.0434	PLCB3;GNB3;GNG13
Kaposi sarcoma-associated herpesvirus infection	4/193	0.00252862	0.0104891	0	0	7.60058	45.4521	ITPR1;GNB3;CXCL1;GNG13
Viral protein interaction with cytokine and cytokine receptor	3/100	0.00321884	0.0128754	0	0	10.9595	62.8936	CXCR2;CCL4;CXCL1
Pancreatic secretion	3/102	0.00340371	0.0131454	0	0	10.737	61.0173	PLCB3;ITPR1;CCK
Vascular smooth muscle contraction	3/133	0.00712465	0.0265987	0	0	8.16387	40.3638	PLCB3;CALCA;ITPR1
Estrogen signaling pathway	3/137	0.00772785	0.02792	0	0	7.91858	38.5074	POMC;PLCB3;ITPR1
Spinocerebellar ataxia	3/143	0.00868781	0.0304073	0	0	7.57691	35.9588	PLCB3;TRPC3;ITPR1
Autoimmune thyroid disease	2/53	0.0107046	0.0352624	0	0	13.6842	62.0863	CGA;TSHB
Endocrine and other factor-regulated calcium reabsorption	2/53	0.0107046	0.0352624	0	0	13.6842	62.0863	PLCB3;CALB1
Regulation of lipolysis in adipocytes	2/55	0.0114925	0.036776	0	0	13.1665	58.8024	CGA;TSHB
Long-term depression	2/60	0.01357	0.0422176	0	0	12.0284	51.721	PLCB3;ITPR1
NOD-like receptor signaling pathway	3/181	0.0163594	0.0493081	0	0	5.94793	24.4636	PLCB3;ITPR1;CXCL1
Long-term potentiation	2/67	0.0167295	0.0493081	0	0	10.7293	43.889	PLCB3;ITPR1
Renin secretion	2/69	0.0176845	0.0496366	0	0	10.408	41.9968	PLCB3;ITPR1
Epithelial cell signaling in Helicobacter pylori infection	2/70	0.0181706	0.0496366	0	0	10.2544	41.0991	CXCR2;CXCL1
Prolactin signaling pathway	2/70	0.0181706	0.0496366	0	0	10.2544	41.0991	LHB;CGA
PI3K-Akt signaling pathway	4/354	0.0204778	0.0546076	0	0	4.07086	15.8292	LPAR5;GNB3;ITGB6;GNG13
Arrhythmogenic right ventricular cardiomyopathy	2/77	0.0217284	0.0565949	0	0	9.29404	35.5881	ACTN3;ITGB6
Human immunodeficiency virus 1 infection	3/212	0.0247224	0.0629298	0	0	5.05776	18.7139	ITPR1;GNB3;GNG13
Lipid and atherosclerosis	3/215	0.0256336	0.0637991	0	0	4.98543	18.2659	PLCB3;ITPR1;CXCL1
Insulin secretion	2/86	0.0266887	0.0649812	0	0	8.29449	30.0552	PLCB3;CCK
Gap junction	2/88	0.0278477	0.0663476	0	0	8.10078	29.0089	PLCB3;ITPR1
GABAergic synapse	2/89	0.0284347	0.0663476	0	0	8.00726	28.507	GNB3;GNG13
Morphine addiction	2/91	0.0296236	0.067711	0	0	7.82653	27.543	GNB3;GNG13
Salivary secretion	2/93	0.0308321	0.0690639	0	0	7.65375	26.6289	PLCB3;ITPR1
Inflammatory mediator regulation of TRP channels	2/98	0.0339374	0.0745293	0	0	7.25329	24.5396	PLCB3;ITPR1
Melanogenesis	2/101	0.035857	0.077145	0	0	7.03243	23.4054	POMC;PLCB3
Amoebiasis	2/102	0.0365061	0.077145	0	0	6.96175	23.0453	PLCB3;CXCL1
NF-kappa B signaling pathway	2/104	0.0378179	0.078437	0	0	6.82456	22.3503	CCL4;CXCL1
Parathyroid hormone synthesis, secretion and action	2/106	0.0391476	0.0796381	0	0	6.69265	21.687	PLCB3;ITPR1
Glucagon signaling pathway	2/107	0.0398191	0.0796381	0	0	6.62857	21.3666	PLCB3;ITPR1
Growth hormone synthesis, secretion and action	2/119	0.048211	0.0947303	0	0	5.94512	18.0266	PLCB3;ITPR1
Pathways of neurodegeneration	4/475	0.0514262	0.0984877	0	0	3.00637	8.92172	PLCB3;TRPC3;CHRM5;ITPR1
Platelet activation	2/124	0.0518819	0.0984877	0	0	5.70003	16.8652	PLCB3;ITPR1
Cytokine-cytokine receptor interaction	3/295	0.0564451	0.105364	0	0	3.60488	10.3622	CXCR2;CCL4;CXCL1
Pathways in cancer	4/531	0.0713787	0.131056	0	0	2.67918	7.07238	PLCB3;LPAR5;GNB3;GNG13
Oxytocin signaling pathway	2/154	0.0758279	0.136979	0	0	4.5681	11.7824	PLCB3;ITPR1
cGMP-PKG signaling pathway	2/167	0.0871086	0.15486	0	0	4.20542	10.2638	PLCB3;ITPR1
Alzheimer disease	3/369	0.0953078	0.166789	0	0	2.86519	6.73505	PLCB3;CHRM5;ITPR1
African trypanosomiasis	1/37	0.103637	0.177206	0	0	9.53305	21.6101	PLCB3
Alcoholism	2/186	0.104425	0.177206	0	0	3.76754	8.51196	GNB3;GNG13
Type II diabetes mellitus	1/46	0.127204	0.209989	0	0	7.62299	15.7183	CACNA1G
Rap1 signaling pathway	2/210	0.127493	0.209989	0	0	3.32878	6.85626	PLCB3;LPAR5
Carbohydrate digestion and absorption	1/47	0.129785	0.210665	0	0	7.4569	15.2261	PLCB3
Ras signaling pathway	2/232	0.149589	0.239343	0	0	3.00702	5.71292	GNB3;GNG13
Legionellosis	1/57	0.155182	0.244795	0	0	6.12223	11.4067	CXCL1
Shigellosis	2/246	0.164032	0.25336	0	0	2.83247	5.12025	PLCB3;ITPR1
Glycerolipid metabolism	1/61	0.165136	0.25336	0	0	5.71293	10.2889	DGKZ
Cytosolic DNA-sensing pathway	1/63	0.17007	0.257403	0	0	5.52809	9.79326	CCL4
Adipocytokine signaling pathway	1/69	0.184699	0.275817	0	0	5.03879	8.51066	POMC
Complement and coagulation cascades	1/85	0.222483	0.32787	0	0	4.07574	6.12545	ITGAX
Huntington disease	2/306	0.22816	0.329356	0	0	2.26651	3.34923	PLCB3;ITPR1
ECM-receptor interaction	1/88	0.229373	0.329356	0	0	3.9346	5.79333	ITGB6
Hypertrophic cardiomyopathy	1/90	0.233933	0.331652	0	0	3.8458	5.58686	ITGB6
Rheumatoid arthritis	1/93	0.240724	0.33588	0	0	3.71983	5.29743	CXCL1
IL-17 signaling pathway	1/94	0.242974	0.33588	0	0	3.67964	5.20596	CXCL1
Dilated cardiomyopathy	1/96	0.247455	0.33588	0	0	3.60181	5.03003	ITGB6
Choline metabolism in cancer	1/98	0.25191	0.33588	0	0	3.5272	4.86288	DGKZ
Glycerophospholipid metabolism	1/98	0.25191	0.33588	0	0	3.5272	4.86288	DGKZ
AGE-RAGE signaling pathway in diabetic complications	1/100	0.256339	0.337425	0	0	3.45559	4.70394	PLCB3
Chagas disease	1/102	0.260742	0.337425	0	0	3.38682	4.55264	PLCB3
Toll-like receptor signaling pathway	1/104	0.26512	0.337425	0	0	3.32072	4.4085	CCL4
C-type lectin receptor signaling pathway	1/104	0.26512	0.337425	0	0	3.32072	4.4085	ITPR1
TNF signaling pathway	1/112	0.282377	0.355351	0	0	3.08015	3.89489	CXCL1
Sphingolipid signaling pathway	1/119	0.297149	0.369786	0	0	2.89641	3.51485	PLCB3
Thyroid hormone signaling pathway	1/121	0.301315	0.370849	0	0	2.84784	3.41627	PLCB3
Oocyte meiosis	1/129	0.317736	0.386809	0	0	2.66878	3.05985	ITPR1
Autophagy	1/137	0.333777	0.397692	0	0	2.51078	2.75503	ITPR1
Insulin signaling pathway	1/137	0.333777	0.397692	0	0	2.51078	2.75503	INPP5A
Apoptosis	1/142	0.343614	0.405103	0	0	2.42113	2.58634	ITPR1
Adrenergic signaling in cardiomyocytes	1/150	0.359057	0.4189	0	0	2.29021	2.3458	PLCB3
Cellular senescence	1/156	0.370404	0.427683	0	0	2.20089	2.18584	ITPR1
Wnt signaling pathway	1/166	0.388879	0.444433	0	0	2.06646	1.95174	PLCB3
Tuberculosis	1/180	0.413851	0.467416	0	0	1.90349	1.67935	ITGAX
Axon guidance	1/182	0.417336	0.467416	0	0	1.88226	1.64484	TRPC3
Neutrophil extracellular trap formation	1/189	0.429372	0.476135	0	0	1.81154	1.53153	PLCB3
Pathogenic Escherichia coli infection	1/197	0.442829	0.486243	0	0	1.73689	1.41482	LPAR5
Focal adhesion	1/201	0.44944	0.486372	0	0	1.70181	1.36103	ITGB6
Diabetic cardiomyopathy	1/203	0.452716	0.486372	0	0	1.68479	1.33518	PLCB3
Proteoglycans in cancer	1/205	0.455973	0.486372	0	0	1.6681	1.31	ITPR1
Salmonella infection	1/249	0.523001	0.546791	0	0	1.36909	0.887407	PIK3C2G
Parkinson disease	1/249	0.523001	0.546791	0	0	1.36909	0.887407	ITPR1
Endocytosis	1/252	0.527263	0.546791	0	0	1.35252	0.86569	CXCR2
Prion disease	1/273	0.556067	0.571372	0	0	1.24677	0.731686	ITPR1
MAPK signaling pathway	1/294	0.583144	0.593747	0	0	1.15617	0.623548	CACNA1G
Human papillomavirus infection	1/331	0.626957	0.632605	0	0	1.02461	0.478367	ITGB6
Olfactory transduction	1/440	0.731369	0.731369	0	0	0.765926	0.23961	GNG13

### Sheet: d. KEGG pathways (>3 genes)
KEGG pathways from KEGG mapper 5 weeks		KEGG pathways from KEGG mapper 12 weeks
hsa04020 Calcium signaling pathway - Homo sapiens (human) (6)		hsa04080 Neuroactive ligand-receptor interaction - Homo sapiens (human) (18)
hsa04080 Neuroactive ligand-receptor interaction - Homo sapiens (human) (6)		hsa04020 Calcium signaling pathway - Homo sapiens (human) (7)
hsa05163 Human cytomegalovirus infection - Homo sapiens (human) (5)		hsa05163 Human cytomegalovirus infection - Homo sapiens (human) (6)
hsa04062 Chemokine signaling pathway - Homo sapiens (human) (4)		hsa04062 Chemokine signaling pathway - Homo sapiens (human) (6)
hsa04024 cAMP signaling pathway - Homo sapiens (human) (4)		hsa04070 Phosphatidylinositol signaling system - Homo sapiens (human) (6)
hsa04713 Circadian entrainment - Homo sapiens (human) (4)		hsa04810 Regulation of actin cytoskeleton - Homo sapiens (human) (5)
hsa04935 Growth hormone synthesis, secretion and action - Homo sapiens (human) (4)		hsa04713 Circadian entrainment - Homo sapiens (human) (5)
hsa04912 GnRH signaling pathway - Homo sapiens (human) (3)		hsa04024 cAMP signaling pathway - Homo sapiens (human) (5)
hsa04725 Cholinergic synapse - Homo sapiens (human) (3)		hsa04929 GnRH secretion - Homo sapiens (human) (5)
hsa04728 Dopaminergic synapse - Homo sapiens (human) (3)		hsa01100 Metabolic pathways - Homo sapiens (human) (5)
hsa04929 GnRH secretion - Homo sapiens (human) (3)		hsa04728 Dopaminergic synapse - Homo sapiens (human) (5)
hsa04070 Phosphatidylinositol signaling system - Homo sapiens (human) (3)		hsa04725 Cholinergic synapse - Homo sapiens (human) (5)
hsa04726 Serotonergic synapse - Homo sapiens (human) (3)		hsa04912 GnRH signaling pathway - Homo sapiens (human) (5)
hsa04723 Retrograde endocannabinoid signaling - Homo sapiens (human) (3)		hsa04927 Cortisol synthesis and secretion - Homo sapiens (human) (4)
hsa04371 Apelin signaling pathway - Homo sapiens (human) (3)		hsa04072 Phospholipase D signaling pathway - Homo sapiens (human) (4)
hsa04918 Thyroid hormone synthesis - Homo sapiens (human) (3)		hsa04151 PI3K-Akt signaling pathway - Homo sapiens (human) (4)
hsa04972 Pancreatic secretion - Homo sapiens (human) (3)		hsa04926 Relaxin signaling pathway - Homo sapiens (human) (4)
hsa04724 Glutamatergic synapse - Homo sapiens (human) (3)		hsa00562 Inositol phosphate metabolism - Homo sapiens (human) (4)
		hsa04723 Retrograde endocannabinoid signaling - Homo sapiens (human) (4)
		hsa04371 Apelin signaling pathway - Homo sapiens (human) (4)
		hsa04925 Aldosterone synthesis and secretion - Homo sapiens (human) (4)
		hsa04726 Serotonergic synapse - Homo sapiens (human) (4)
		hsa04934 Cushing syndrome - Homo sapiens (human) (4)
		hsa05200 Pathways in cancer - Homo sapiens (human) (4)
		hsa05167 Kaposi sarcoma-associated herpesvirus infection - Homo sapiens (human) (4)
		hsa04918 Thyroid hormone synthesis - Homo sapiens (human) (4)
		hsa04724 Glutamatergic synapse - Homo sapiens (human) (4)
		hsa05022 Pathways of neurodegeneration - multiple diseases - Homo sapiens (human) (4)
		hsa05170 Human immunodeficiency virus 1 infection - Homo sapiens (human) (3)
		hsa05417 Lipid and atherosclerosis - Homo sapiens (human) (3)
		hsa05017 Spinocerebellar ataxia - Homo sapiens (human) (3)
		hsa04972 Pancreatic secretion - Homo sapiens (human) (3)
		hsa04621 NOD-like receptor signaling pathway - Homo sapiens (human) (3)
		hsa04971 Gastric acid secretion - Homo sapiens (human) (3)
		hsa04061 Viral protein interaction with cytokine and cytokine receptor - Homo sapiens (human) (3)
		hsa04913 Ovarian steroidogenesis - Homo sapiens (human) (3)
		hsa04915 Estrogen signaling pathway - Homo sapiens (human) (3)
		hsa04270 Vascular smooth muscle contraction - Homo sapiens (human) (3)
		hsa05010 Alzheimer disease - Homo sapiens (human) (3)
		hsa04060 Cytokine-cytokine receptor interaction - Homo sapiens (human) (3)
		hsa04742 Taste transduction - Homo sapiens (human) (3)

### Sheet: e. KEGG SCAs
5 weeks SCA genes		12 weeks SCA genes
(SCA15) ITPR1 (deletion) [HSA:3708] [KO:K04958]		(SCA15) ITPR1 (deletion) [HSA:3708] [KO:K04958]
		(SCA41) TRPC3 [HSA:7222] [KO:K04966]
		(SCA42) CACNA1G [HSA:8913] [KO:K04854]
